# Predicting transfer RNA gene activity from sequence and genome context

**DOI:** 10.1101/661942

**Authors:** Bryan Thornlow, Joel Armstrong, Andrew Holmes, Russell Corbett-Detig, Todd Lowe

**Affiliations:** Department of Biomolecular Engineering, University of California, Santa Cruz, CA 95064; Genomics Institute, University of California, Santa Cruz, CA 95064

## Abstract

Transfer RNA (tRNA) genes are among the most highly transcribed genes in the genome due to their central role in protein synthesis. However, there is evidence for a broad range of gene expression across tRNA loci. This complexity, combined with difficulty in measuring transcript abundance and high sequence identity across transcripts, has severely limited our collective understanding of tRNA gene expression regulation and evolution. We establish sequence-based correlates to tRNA gene expression and develop a tRNA gene classification method that does not require, but benefits from comparative genomic information, and achieves accuracy comparable to molecular assays. We observe that guanine+cytosine (G+C) content and CpG density surrounding tRNA loci is exceptionally well correlated with tRNA gene activity, supporting a prominent regulatory role of the local genomic context in combination with internal sequence features. We use our tRNA gene activity predictions in conjunction with a comprehensive tRNA gene ortholog set spanning 29 placental mammals to infer the frequency of changes to tRNA gene expression among orthologs. Our method adds an important new dimension to tRNA annotation and will help focus the study of natural tRNA variants. Its simplicity and robustness enables facile application to other clades and timescales, as well as exploration of functional diversification of tRNAs and other large gene families.
