## Supplemental Table S1 for "Predicting transfer RNA gene activity from sequence and genome context"

### Sheet: Supplemental Table S1
	Feature
Intrinsic	Average PhyloP Score in tRNA Gene Sequence
	Distance To Nearest Transcription Termination Sequence of Any Kind
	Distance To Nearest TTTT Transcription Termination Sequence
	Distance To Nearest TTTTT Transcription Termination Sequence
	Minimum Free Energy of Canonical tRNA Secondary Structure
	Minimum PhyloP Score in tRNA Gene Sequence
	Substitutions in tRNA Gene Sequence Relative To Outgroup
	tRNA Gene Sequence Unique in Genome
	tRNA Genes Corresponding to the Same Amino Acid
	tRNA Genes Corresponding to the Same Codon
	tRNAscan-SE General Bit Score
	tRNAscan-SE HMM Bit Score
	tRNAscan-SE Isotype-Specific Bit Score
	tRNAscan-SE Secondary Structure Bit Score
Extrinsic	Average PhyloP Score in 3’ Flanking Region
	Average PhyloP Score in 5’ Flanking Region
	CpG Density Across tRNA Locus
	Distance to Nearest Exon
	Exons Within 2 Megabases
	Exons Within 75 Kilobases
	Minimum PhyloP Score in 3’ Flanking Region
	Minimum PhyloP Score in 5’ Flanking Region
	Observed/Expected CpG Islands Score Across tRNA Locus
	Observed/Expected CpG Islands Score Downstream of tRNA Gene
	Observed/Expected CpG Islands Score Upstream of tRNA Gene
	Percentage of CpG Dinucleotides Upstream of tRNA Gene
	Substitutions in 3’ Flanking Sequence Relative To Outgroup
	Substitutions in 5’ Flanking Sequence Relative To Outgroup
	tRNA Genes Within 10 Kilobases
	tRNA Genes Within 400 Kilobases
