## Supplemental Table S2 for "Predicting transfer RNA gene activity from sequence and genome context"

### Sheet: Supplemental Table S2
tRNA	tRNA Decoding Redundancy	Minimum Free Energy of Canonical tRNA Secondary Structure	Average PhyloP Score in tRNA Gene Sequence	tRNAscan-SE General Bit Score	Distance To Nearest TTTT Transcription Termination Sequence	CpG Density Across tRNA Locus	Observed/Expected CpG Islands Score Upstream of tRNA Gene	Average PhyloP Score in 5’ Flanking Region	tRNA Genes Within 10 Kilobases	Exons Within 75 Kilobases	Probability Score	Experimental Data	Classifier Prediction
activeMeans	11.1447	-27.3875	0.85639	76.2428	16.1974	0.0430801	0.667139	-2.60144	1.96382	35.1908
activeSDs	6.33485	3.69503	0.557869	9.48422	28.3913	0.0192356	0.219831	1.27415	1.89233	28.6242
inactiveMeans	18.3731	-23.6985	0.334876	69.303	74.2239	0.0176314	0.266203	-1.22642	0.865672	21.3731
inactiveSDs	9.48815	4.22966	0.437016	11.0625	107.132	0.017056	0.215222	0.907955	1.34825	18.8892
tRNA-Asp-GTC-1-9	16	-26.4	No PhyloP Data	66.5	11	0.0401554	0.12987	No PhyloP Data	0	0	0.667721	inactive	active
activeZScores	0.766437	0.267251	-	-1.02726	-0.183062	-0.152043	-2.444	-	-1.03777	-1.22941
inactiveZScores	-0.250116	-0.638703	-	-0.253378	-0.590147	1.32059	-0.633453	-	-0.642071	-1.1315
lowerZScore	inactive	active	-	inactive	active	active	inactive	-	inactive	inactive
tRNA-Cys-GCA-3-2	54	-26.1	1.32444	81.9	15	0.0168394	0.630144	-3.36775	1	48	0.761818	inactive	active
activeZScores	6.765	0.348441	0.839005	0.59649	-0.0421738	-1.36417	-0.168286	-0.601433	-0.509326	0.447496
inactiveZScores	3.75488	-0.567775	2.26438	1.13872	-0.55281	-0.0464363	1.691	-2.35841	0.0996317	1.40964
lowerZScore	inactive	active	active	active	active	inactive	active	active	inactive	active
tRNA-Ala-TGC-1-1	11	-30.5	0.270917	84.9	6	0.0194301	0.42735	-0.2742	3	30	0.803449	inactive	active
activeZScores	-0.0228477	-0.842347	-1.04948	0.912805	-0.359172	-1.22949	-1.09078	1.8265	0.547569	-0.181343
inactiveZScores	-0.777089	-1.60805	-0.146356	1.40991	-0.636818	0.105456	0.748751	1.04875	1.58304	0.456709
lowerZScore	active	active	inactive	active	active	inactive	inactive	inactive	active	active
tRNA-Thr-AGT-6-1	9	-25.5	0.394932	79.7	32	0.0116279	0.430731	-0.40185	3	31	0.544421	inactive	active
activeZScores	-0.338561	0.510821	-0.827178	0.364525	0.556601	-1.6351	-1.0754	1.72632	0.547569	-0.146407
inactiveZScores	-0.987878	-0.425919	0.137423	0.939847	-0.394128	-0.351987	0.76446	0.908164	1.58304	0.50965
lowerZScore	active	inactive	inactive	active	inactive	inactive	inactive	inactive	active	active
tRNA-Leu-TAA-3-1	4	-29.4	0.0735181	79	28	0.0191571	0.367096	-0.77455	2	27	0.690223	inactive	active
activeZScores	-1.12785	-0.54465	-1.40333	0.290718	0.415713	-1.24368	-1.36488	1.43381	0.0191215	-0.286149
inactiveZScores	-1.51485	-1.34798	-0.598053	0.87657	-0.431465	0.089452	0.468787	0.49768	0.841334	0.297888
lowerZScore	active	active	inactive	active	active	inactive	inactive	inactive	active	active
tRNA-Ser-AGA-2-4	8	-32.8	0.784988	89.6	113	0.0191816	0.0681597	-3.70185	7	19	0.864621	inactive	active
activeZScores	-0.496418	-1.4648	-0.12799	1.40836	3.40959	-1.24241	-2.72472	-0.863648	2.66136	-0.565633
inactiveZScores	-1.09327	-2.15183	1.02997	1.83477	0.361946	0.0908883	-0.920182	-2.72638	4.54985	-0.125635
lowerZScore	active	active	active	active	inactive	inactive	inactive	active	active	inactive
tRNA-iMet-CAT-1-3	17	-26.1	0.415	60.4	6	0.0246114	0.632911	-1.0273	7	22	0.934891	inactive	active
activeZScores	0.924293	0.348441	-0.791207	-1.67043	-0.359172	-0.96013	-0.155698	1.23544	2.66136	-0.460826
inactiveZScores	-0.144721	-0.567775	0.183343	-0.804793	-0.636818	0.409241	1.70386	0.219307	4.54985	0.0331865
lowerZScore	inactive	active	inactive	inactive	active	inactive	active	inactive	active	inactive
tRNA-Asp-GTC-1-12	16	-26.4	0.116208	66.5	12	0.0181347	0.511696	-1.0237	6	29	0.861972	inactive	active
activeZScores	0.766437	0.267251	-1.3268	-1.02726	-0.14784	-1.29683	-0.7071	1.23827	2.13291	-0.216278
inactiveZScores	-0.250116	-0.638703	-0.500367	-0.253378	-0.580812	0.0295099	1.14065	0.223272	3.80814	0.403769
lowerZScore	inactive	active	inactive	inactive	active	inactive	active	inactive	active	active
tRNA-Thr-AGT-5-1	9	-26.1	1.37654	81.9	7	0.0129199	0.0954719	-2.3078	4	23	0.550665	inactive	active
activeZScores	-0.338561	0.348441	0.932389	0.59649	-0.32395	-1.56794	-2.60048	0.230457	1.07602	-0.425891
inactiveZScores	-0.987878	-0.567775	2.38358	1.13872	-0.627484	-0.276237	-0.79328	-1.19101	2.32474	0.0861269
lowerZScore	active	active	active	active	active	inactive	inactive	active	active	inactive
tRNA-iMet-CAT-1-5	17	-26.1	0.126333	60.4	4	0.0168394	0.491573	-0.22545	5	41	0.701614	inactive	active
activeZScores	0.924293	0.348441	-1.30865	-1.67043	-0.429616	-1.36417	-0.798638	1.86477	1.60447	0.202947
inactiveZScores	-0.144721	-0.567775	-0.477198	-0.804793	-0.655486	-0.0464363	1.04715	1.10245	3.06644	1.03905
lowerZScore	inactive	active	inactive	inactive	active	inactive	active	inactive	active	active
tRNA-Glu-TTC-3-1	8	-26.4	0.168514	68.7	3	0.0297927	0.486111	-0.0469	2	27	0.864159	inactive	active
activeZScores	-0.496418	0.267251	-1.23304	-0.795296	-0.464838	-0.690768	-0.823484	2.0049	0.0191215	-0.286149
inactiveZScores	-1.09327	-0.638703	-0.380679	-0.0545073	-0.664821	0.713025	1.02177	1.2991	0.841334	0.297888
lowerZScore	active	active	inactive	inactive	active	active	active	inactive	active	active
tRNA-Gly-CCC-2-1	6	-24.6	0.382859	75.6	11	0.0272374	0.52695	-0.6483	2	27	0.874036	inactive	active
activeZScores	-0.812132	0.754391	-0.84882	-0.0677719	-0.183062	-0.823615	-0.637711	1.5329	0.0191215	-0.286149
inactiveZScores	-1.30406	-0.213136	0.109796	0.569224	-0.590147	0.563202	1.21153	0.636729	0.841334	0.297888
lowerZScore	active	inactive	inactive	active	active	inactive	active	inactive	active	active
tRNA-Gly-CCC-2-2	6	-24.6	0.363986	75.6	11	0.0272374	0.52695	-0.7757	1	29	0.939054	inactive	active
activeZScores	-0.812132	0.754391	-0.882651	-0.0677719	-0.183062	-0.823615	-0.637711	1.43291	-0.509326	-0.216278
inactiveZScores	-1.30406	-0.213136	0.0666097	0.569224	-0.590147	0.563202	1.21153	0.496414	0.0996317	0.403769
lowerZScore	active	inactive	inactive	active	active	inactive	active	inactive	inactive	active
tRNA-Glu-TTC-3-2	8	-26.4	0.193028	68.7	3	0.0297927	0.486111	-0.11435	1	35	0.863835	inactive	active
activeZScores	-0.496418	0.267251	-1.1891	-0.795296	-0.464838	-0.690768	-0.823484	1.95196	-0.509326	-0.00666532
inactiveZScores	-1.09327	-0.638703	-0.324585	-0.0545073	-0.664821	0.713025	1.02177	1.22481	0.0996317	0.721411
lowerZScore	active	active	inactive	inactive	active	active	active	inactive	inactive	active
tRNA-Asn-GTT-3-4	13	-26.4	0.0263649	80.9	25	0.0710594	0.944444	-0.60015	3	28	0.825964	inactive	active
activeZScores	0.292866	0.267251	-1.48785	0.491051	0.310047	1.45456	1.26145	1.57069	0.547569	-0.251214
inactiveZScores	-0.5663	-0.638703	-0.705951	1.04832	-0.459467	3.13251	3.15136	0.689761	1.58304	0.350829
lowerZScore	active	active	inactive	active	active	active	active	inactive	active	active
tRNA-His-GTG-2-5	10	-25.5	0.112694	60.1	161	0.0867876	1.07275	-0.1609	3	28	0.79946	inactive	active
activeZScores	-0.180705	0.510821	-1.3331	-1.70207	5.10025	2.27222	1.84511	1.91543	0.547569	-0.251214
inactiveZScores	-0.882484	-0.425919	-0.508407	-0.831912	0.809989	4.05466	3.74752	1.17354	1.58304	0.350829
lowerZScore	active	inactive	inactive	inactive	inactive	active	active	inactive	active	active
tRNA-His-GTG-2-6	10	-25.5	0.112694	60.1	161	0.0867876	1.07275	-0.15975	4	27	0.79946	inactive	active
activeZScores	-0.180705	0.510821	-1.3331	-1.70207	5.10025	2.27222	1.84511	1.91633	1.07602	-0.286149
inactiveZScores	-0.882484	-0.425919	-0.508407	-0.831912	0.809989	4.05466	3.74752	1.17481	2.32474	0.297888
lowerZScore	active	inactive	inactive	inactive	inactive	active	active	inactive	active	active
tRNA-Asn-GTT-3-5	13	-26.4	0.0240541	80.9	25	0.0710594	0.944444	-0.64075	4	26	0.829742	inactive	active
activeZScores	0.292866	0.267251	-1.49199	0.491051	0.310047	1.45456	1.26145	1.53882	1.07602	-0.321085
inactiveZScores	-0.5663	-0.638703	-0.711238	1.04832	-0.459467	3.13251	3.15136	0.645045	2.32474	0.244948
lowerZScore	active	active	inactive	active	active	active	active	inactive	active	inactive
tRNA-Gln-TTG-4-1	6	-27.6	0.0677778	57.7	29	0.0323834	0.703582	No PhyloP Data	0	2	0.711932	inactive	active
activeZScores	-0.812132	-0.0575096	-1.41361	-1.95512	0.450935	-0.556087	0.165778	-	-1.03777	-1.15954
inactiveZScores	-1.30406	-0.922413	-0.611188	-1.04886	-0.42213	0.864918	2.03222	-	-0.642071	-1.02562
lowerZScore	active	active	inactive	inactive	inactive	active	active	-	inactive	inactive
tRNA-Lys-CTT-1-1	19	-28.5	No PhyloP Data	86.4	6	0.0206986	0.261715	-0.206	0	30	0.659851	inactive	active
activeZScores	1.24001	-0.30108	-	1.07096	-0.359172	-1.16355	-1.84425	1.88003	-1.03777	-0.181343
inactiveZScores	0.0660683	-1.1352	-	1.5455	-0.636818	0.17983	-0.0208534	1.12387	-0.642071	0.456709
lowerZScore	inactive	active	-	active	active	inactive	inactive	inactive	inactive	active
tRNA-Ala-TGC-5-1	11	-27.5	No PhyloP Data	73.8	4	0.0194301	0.574308	No PhyloP Data	1	7	0.691351	inactive	active
activeZScores	-0.0228477	-0.0304463	-	-0.257561	-0.429616	-1.22949	-0.422279	-	-0.509326	-0.984858
inactiveZScores	-0.777089	-0.898771	-	0.406511	-0.655486	0.105456	1.43157	-	0.0996317	-0.760919
lowerZScore	active	active	-	active	active	inactive	active	-	inactive	inactive
tRNA-Ala-TGC-5-2	11	-27.5	No PhyloP Data	73.8	4	0.0194301	0.493421	No PhyloP Data	2	12	0.701784	inactive	active
activeZScores	-0.0228477	-0.0304463	-	-0.257561	-0.429616	-1.22949	-0.790231	-	0.0191215	-0.810181
inactiveZScores	-0.777089	-0.898771	-	0.406511	-0.655486	0.105456	1.05574	-	0.841334	-0.496217
lowerZScore	active	active	-	active	active	inactive	active	-	active	inactive
tRNA-Lys-CTT-3-1	19	-28	0.174164	87.8	5	0.0116429	0.198375	-0.0998	2	30	-0.713301	active	inactive
activeZScores	1.24001	-0.165763	-1.22291	1.21858	-0.394394	-1.63432	-2.13238	1.96338	0.0191215	-0.181343
inactiveZScores	0.0660683	-1.01698	-0.367749	1.67205	-0.646152	-0.351105	-0.315153	1.24083	0.841334	0.456709
lowerZScore	inactive	active	inactive	active	active	inactive	inactive	inactive	active	active
tRNA-Ala-AGC-8-1	13	-18.2	No PhyloP Data	57.5	0	0.0220207	0.385948	-0.03785	0	28	-0.726019	active	inactive
activeZScores	0.292866	2.48645	-	-1.97621	-0.570505	-1.09481	-1.27912	2.012	-1.03777	-0.251214
inactiveZScores	-0.5663	1.29999	-	-1.06694	-0.692823	0.257348	0.556381	1.30906	-0.642071	0.350829
lowerZScore	active	inactive	-	inactive	active	inactive	inactive	inactive	inactive	active
tRNA-Gln-TTG-2-1	6	-24.9	0.417361	65.7	10	0.011658	0.164474	-0.8482	3	21	-0.795921	active	inactive
activeZScores	-0.812132	0.673201	-0.786974	-1.11161	-0.218284	-1.63354	-2.28659	1.37601	0.547569	-0.495762
inactiveZScores	-1.30406	-0.284064	0.188745	-0.325695	-0.599481	-0.350221	-0.472672	0.416564	1.58304	-0.0197539
lowerZScore	active	inactive	inactive	inactive	active	inactive	inactive	inactive	active	inactive
tRNA-Gln-CTG-1-1	10	-24.5	0.212431	73.6	9	0.015544	0.394144	-1.0305	6	17	-0.578385	active	inactive
activeZScores	-0.180705	0.781455	-1.15432	-0.278649	-0.253506	-1.43151	-1.24184	1.23293	2.13291	-0.635504
inactiveZScores	-0.882484	-0.189494	-0.280186	0.388432	-0.608815	-0.122383	0.594462	0.215783	3.80814	-0.231515
lowerZScore	active	inactive	inactive	active	active	inactive	inactive	inactive	active	inactive
tRNA-Met-CAT-4-1	17	-24.3	-0.0748082	76.9	1	0.0232859	0.21468	-0.4444	2	22	-0.565392	active	inactive
activeZScores	0.924293	0.835581	-1.66921	0.069298	-0.535282	-1.02904	-2.05821	1.69292	0.0191215	-0.460826
inactiveZScores	-0.144721	-0.142208	-0.93746	0.686739	-0.683489	0.331526	-0.239395	0.8613	0.841334	0.0331865
lowerZScore	inactive	inactive	inactive	active	active	inactive	inactive	inactive	active	inactive
tRNA-Tyr-GTA-1-2	10	-30.3	0.0972603	78	6	0.0139594	0.191361	-0.41775	6	38	-0.680564	active	inactive
activeZScores	-0.180705	-0.78822	-1.36077	0.18528	-0.359172	-1.5139	-2.16428	1.71384	2.13291	0.0981411
inactiveZScores	-0.882484	-1.56076	-0.543724	0.786174	-0.636818	-0.215291	-0.347742	0.890652	3.80814	0.880232
lowerZScore	active	active	inactive	active	active	inactive	inactive	inactive	active	active
tRNA-Glu-TTC-1-3	8	-26.7	0.284458	71.2	8	0.0129534	0.340136	-0.2315	1	35	-0.630587	active	inactive
activeZScores	-0.496418	0.186061	-1.02521	-0.531701	-0.288728	-1.5662	-1.48752	1.86002	-0.509326	-0.00666532
inactiveZScores	-1.09327	-0.70963	-0.115369	0.171482	-0.618149	-0.274275	0.343521	1.09578	0.0996317	0.721411
lowerZScore	active	active	inactive	inactive	active	inactive	inactive	inactive	inactive	active
tRNA-Ala-TGC-6-1	11	-27.4	-0.0315556	69.9	5	0.0129534	0.254176	-0.58495	0	15	-0.764522	active	inactive
activeZScores	-0.0228477	-0.00338292	-1.59167	-0.66877	-0.394394	-1.5662	-1.87854	1.58262	-1.03777	-0.705375
inactiveZScores	-0.777089	-0.875128	-0.838487	0.0539677	-0.646152	-0.274275	-0.0558829	0.706501	-0.642071	-0.337396
lowerZScore	active	active	inactive	inactive	active	inactive	inactive	inactive	inactive	inactive
tRNA-Gln-CTG-3-2	10	-24.2	0.17	71.1	15	0.015544	0.266972	-0.33965	1	37	-0.783763	active	inactive
activeZScores	-0.180705	0.862645	-1.23038	-0.542244	-0.0421738	-1.43151	-1.82034	1.77514	-0.509326	0.0632056
inactiveZScores	-0.882484	-0.118566	-0.377278	0.162443	-0.55281	-0.122383	0.00357224	0.976669	0.0996317	0.827292
lowerZScore	active	inactive	inactive	inactive	active	inactive	inactive	inactive	inactive	active
