## Supplemental Table S3 for "Predicting transfer RNA gene activity from sequence and genome context"

### Sheet: Supplemental Table S3
Common Name	Species Name	Assembly Name	Accession	Scaffold N50	Contig N50	Family	Order
dog	Canis lupus familiaris	CanFam3.1	GCF_000002285.3	45876610	267478	Canidae	Carnivora
killer whale	Orcinus orca	Oorc_1.1	GCF_000331955.2	12735091	70300	Delphinidae	Cetacea
black flying fox	Pteropus alecto	ASM32557v1	GCF_000325575.1	15954802	31841	Pteropodidae	Chiroptera
big brown bat	Eptesicus fuscus	EptFus1.0	GCF_000308155.1	13454942	21392	Vespertilionidae	Chiroptera
nine-banded armadillo	Dasypus novemcinctus	Dasnov3.0	GCF_000208655.1	1687935	26277	Dasypodidae	Cingulata
western European hedgehog	Erinaceus europaeus	EriEur2.0	GCF_000296755.1	3264618	21359	Erinaceidae	Insectivora
rabbit	Oryctolagus cuniculus	OryCun2.0	GCF_000003625.3	35972871	64648	Leporidae	Lagomorpha
goat	Capra hircus	ASM170441v1	GCF_001704415.1	87277232	26244591	Bovidae	None
pig	Sus scrofa	Sscrofa11.1	GCA_000003025.6	88231837	48231277	Suidae	None
horse	Equus caballus	EquCab2.0	GCF_000002305.2	46749900	112381	Equidae	Perissodactyla
western gorilla	Gorilla gorilla	GSMRT3	GCA_900006655.1	10016017	10016017	Hominidae	Primates
human	Homo sapiens	GRCh38.p11	GCA_000001405.26	59364414	56413054	Hominidae	Primates
Rhesus monkey	Macaca mulatta	Mmul_8.0.1	GCF_000772875.2	4193270	107156	Cercopithecidae	Primates
gray mouse lemur	Microcebus murinus	Mmur_3.0	GCA_000165445.3	108171978	210702	Cheirogaleidae	Primates
Ma's night monkey	Aotus nancymaae	Anan_2.0	GCA_000952055.2	8268663	126456	Aotidae	Primates
house mouse	Mus musculus	GRCm38.p5	GCF_000001635.25	52589046	32273079	Muridae	Rodentia
domestic guinea pig	Cavia porcellus	Cavpor3.0	GCF_000151735.1	27942054	80583	Caviidae	Rodentia
European marmot	Marmota marmota	marMar2.1	GCF_001458135.1	31340621	66492	Sciuridae	Rodentia
lesser Egyptian jerboa	Jaculus jaculus	JacJac1.0	GCF_000280705.1	22080993	15675	Dipodidae	Rodentia
degu	Octodon degus	OctDeg1.0	GCF_000260255.1	12091372	19847	Octodontidae	Rodentia
Ferret	Mustela putorius furo	MusPutFur1.0	GCA_000215625.1	9335154	44823	Mustelidae	Carnivora
Praire vole	Microtus ochrogaster	MicOch1.0	GCA_000317375.1	17270019	21250	Cricetidae	Rodentia
Cape golden mole	Chrysochloris asiatica	ChrAsi1.0	GCA_000296735.1	13470186	19631	Chrysochloridae	Afrosoricida
Naked mole rat	Heterocephalus glaber	HetGla_female_1.0	GCA_000247695.1	20532749	47778	Heterocephalidae	Rodentia
Chinchilla	Chinchilla lanigera	ChiLan1.0	GCA_000276665.1	21893125	61105	Chinchillidae	Rodentia
Norway rat	Rattus norvegicus	Rnor_6.0	GCF_000001895.5	14986627	100461	Muridae	Rodentia
cattle	Bos taurus	Bos_taurus_UMD_3.1.1	GCF_000003055.6	6380747	96955	Bovidae	None
chimpanzee	Pan troglodytes	Pan_tro 3.0	GCF_000001515.7	26972556	384816	Hominidae	Primates
orangutan	Pongo abelii	ponAbe3	GCA_002880775.3	98475126	11074009	Hominidae	Primates
